# Decoding the architecture of the varicella-zoster virus transcriptome

**DOI:** 10.1101/2020.05.25.110965

**Authors:** Shirley E. Braspenning, Tomohiko Sadaoka, Judith Breuer, Georges M.G.M Verjans, Werner J.D. Ouwendijk, Daniel P. Depledge

**Author notes:** co-senior authors (Werner J.D. Ouwendijk, Daniel P. Depledge).

## Abstract

Varicella-zoster virus (VZV), a double-stranded DNA virus, causes varicella, establishes lifelong latency in ganglionic neurons, and reactivates later in life to cause herpes zoster, commonly associated with chronic pain. The VZV genome is densely packed and produces multitudes of overlapping transcripts deriving from both strands. While 71 distinct open reading frames (ORFs) have thus far been experimentally defined, the full coding potential of VZV remains unknown. Here, we integrated multiple short-read RNA sequencing approaches with long-read direct RNA sequencing on RNA isolated from VZV-infected cells to provide a comprehensive reannotation of the lytic VZV transcriptome architecture. Through precise mapping of transcription start sites, splice junctions, and polyadenylation sites, we identified 136 distinct polyadenylated VZV RNAs that encode canonical ORFs, non-canonical ORFs, and ORF fusions, as well as putative non-coding RNAs (ncRNAs). Furthermore, we determined the kinetic class of all VZV transcripts and observed, unexpectedly, that transcripts encoding the ORF62 protein, previously designated as *immediate-early,* were expressed with *late* kinetics. Our work showcases the complexity of the VZV transcriptome and provides a comprehensive resource that will facilitate future functional studies of coding RNAs, ncRNAs, and the biological mechanisms underlying the regulation of viral transcription and translation during lytic VZV infection.
