## Supplementary material for "Decoding the architecture of the varicella-zoster virus transcriptome": Table S2

### Sheet: Supplementary Table 2
	Position	Strand	dRNA-Seq		ContextMap2 (RNA-Seq)			note	Annotation status
			position	Value	position	Value	Difference
	570	-	570	22425.9	571	2	1	gene1	incorporated
	1072	+	1072	207846	1073	11	1	gene0	incorporated
	1871	-	1871	364614	1868	4	-3	gene3	incorporated
	1884	+	1884	41407.9	1883	9	-1	gene2	incorporated
	2578	-	2578	672389	2577	16	-1	gene4	incorporated
	9410	-	9410	189846	9409	4	-1	gene8	incorporated
	9413	+	9413	81471.3	9412	9	-1	gene7	incorporated
	11982	+	11982	2.55519e+06	11981	152	-1	gene9	incorporated
	13435	+	13435	169396	13434	24	-1	gene10	incorporated
	16144	+	16144	206770	16143	75	-1	gene11	incorporated
	16734	+	16734	18284	n.d.	n.d.		dRNA-Seq only	not incorporated
	19404	+	19404	294426	19410	20	6	gene12	incorporated
	21225	-	21225	151954	21224	15	-1	gene15	incorporated
	21789	-	21789	40211.9	n.d.	n.d.		dRNA-Seq only	incorporated based on visual inspection and expression level relative to other CPAS within transcript cluster
	21892	-	21892	54904.7	21891	11	-1	gene15 alt	incorporated
	25534	-	25534	268724	25533	12	-1	gene18	incorporated
	25534	+	25534	103520	25533	24	-1	gene17	incorporated
	25824	-	25824	15852.8	n.d.	n.d.		dRNA-Seq only	not incorporated
	27480	-	27480	37118.7	27479	7	-1	gene18 alt	incorporated
	28311	-	28311	27839	n.d.	n.d.		dRNA-Seq only	incorporated based on visual inspection and expression level relative to other CPAS within transcript cluster
	28995	-	28995	554847	28989	26	-6	gene18 alt	incorporated
	33898	+	n.d.	n.d.	33898	5		ContextMap2 only	not incorporated
	33926	+	33926	124224	33925	110	-1	gene21	incorporated
	34387	+	34387	6722.1	n.d.	n.d.		dRNA-Seq only	not incorporated
	35796	+	n.d.	n.d.	35796	4		ContextMap2 only	not incorporated
	37828	-	n.d.	n.d.	37828	3		ContextMap2 only	not incorporated
	42401	+	42401	50549.9	42402	9	1	gene22	incorporated
	42409	-	42409	524688	42408	15	-1	gene23	incorporated
	42422	-	n.d.	n.d.	42422	4		ContextMap2 only	not incorporated
	43123	-	43123	324015	43122	9	-1	gene23 alt	incorporated
	43194	-	n.d.	n.d.	43194	6		ContextMap2 only	not incorporated
	45897	+	45897	9142	n.d.	n.d.		dRNA-Seq only	not incorporated
	46943	-	46943	35958.7	46942	6	-1	gene28	incorporated
	47258	+	47258	147348	47257	17	-1	gene26	incorporated
	47932	-	47932	8893	n.d.	n.d.		dRNA-Seq only	incorporated based on visual inspection and expression level relative to other CPAS within transcript cluster
	48195	-	48195	13919.5	n.d.	n.d.		dRNA-Seq only	incorporated based on visual inspection and expression level relative to other CPAS within transcript cluster
	54533	+	54533	168051	54536	18	3	gene29	incorporated
	59665	+	59665	107553	59664	98	-1	gene30	incorporated
	60222	+	60222	236348	60232	10	10	gene30 alt	incorporated
	60301	-	60301	870742	60289	73	-12	gene33	incorporated
	60526	+	60526	11024.2	60525	14	-1		incorporated
	63061	-	63061	14692.8	63055	2	-6	gene33 alt	incorporated
	65884	+	65884	248985	65883	23	-1	gene36	incorporated
	68578	+	68578	151381	68603	7	25	gene37	incorporated
	68631	-	68631	271044	68630	18	-1	gene38	incorporated
	71394	+	71394	19897.3	71395	2	1	gene39	incorporated
	76828	-	76828	58384.6	76827	3	-1	gene42	incorporated
	76834	+	76834	687263	76833	39	-1	gene39 alt	incorporated
	77749	-	77749	7346.4	n.d.	n.d.		dRNA-Seq only	not incorporated
	78577	+	78577	73673.7	78576	10	-1	gene43	incorporated
	78631	-	78631	15852.8	n.d.	n.d.		dRNA-Seq only	not incorporated
	80209	+	80209	12906.3	n.d.	n.d.		gene43 alt / dRNA-Seq only	incorporated
	81530	+	81530	258396	81532	21	2	gene44	incorporated
	86513	+	86513	559813	86518	36	5	gene46	incorporated
	86523	-	86523	786838	86522	68	-1	gene50	incorporated
	92839	-	92839	197193	92832	51	-7	gene53	incorporated
	92852	+	92852	48129.9	92862	16	10	gene51	incorporated
	97681	+	97681	13713	n.d.	n.d.		gene55 alt / dRNA-Seq only	incorporated
	98656	+	98656	31190.3	98658	3	2	gene55	incorporated
	99375	+	99375	6990.9	n.d.	n.d.		gene55 alt / dRNA-Seq only	incorporated
	99377	-	99377	982871	99369	105	-8	gene57	incorporated
	99862	-	99862	127209	99861	5	-1	gene57 alt	incorporated
	102983	-	102983	799598	102982	57	-1	gene61	incorporated
	105118	-	105118	192166	105115	28	-3	gene62	incorporated
	105633	-	105633	59931.2	105155	7		gene62 alt	incorporated
	111451	+	111451	263505	111450	14	-1	geneVLT63	incorporated
	112148	+	112148	350891	n.d.	n.d.		gene64 / dRNA-Seq only	incorporated
	112161	-	112161	51424.8	112158	6	-3	gene65	incorporated
	114238	+	114238	69909.4	114242	5	4	gene66	incorporated
	115605	+	115605	378048	115606	57	1	gene67	incorporated
	117732	+	117732	787556	117736	4	4	gene68	incorporated
	117749	-	117749	489116	117737	326	-12	gene64	incorporated
	118446	-	118446	300429	118445	7	-1	gene64 alt	incorporated
	124264	+	124264	34148	n.d.	n.d.		gene62b / dRNA-Seq only	incorporated
	124779	+	124779	141163	n.d.	n.d.		gene62b / dRNA-Seq only	incorporated
