## Supplementary material for "Decoding the architecture of the varicella-zoster virus transcriptome": Table S3

### Sheet: Table S3
RNA	Kinetic class	Status	Protein	Essential protein? (Zhang et al. 2010)	HSV orthologue	Strand	mRNA start	mRNA end	exons	peptide_length	CPC2 coding_probability	CPC2 prediction	CHX (raw counts)	PAA (raw counts)	UTR (24 hpi) raw counts	UTR (96hpi) raw counts	CHX ( TPM)	PAA ( TPM)	UTR (24 hpi) TPM	UTR (96hpi) TPM
RNA 00-1	IE	canonical (5' extends across termini)	pORF0	growth defect	none	+	435	1072	2	129	0.924844	coding	31	187	571	1879	34216.3	32163.7	12328.9	13318.3
RNA 00-2	IE	variant (5' truncation)	n.d.	n.a.	n.a.	+	161	1072	2	69	0.21	non-coding	28	62	251	461	30905.1	10663.9	5419.53	3267.56
RNA 00-3	E	canonical	pORF0	growth defect	none	+	124782	1072	2	129	0.924844	coding	0	12	49	311	0	2063.98	1058	2204.36
RNA 01-1	E	canonical	pORF1	no	none	-	571	989	1	108	0.774646	coding	1	21	51	92	1103.75	3611.97	1101.18	652.094
RNA 02-1	E	canonical	pORF2	no	none	+	1158	1884	1	221	0.999012	coding	1	12	112	382	1103.75	2063.98	2418.28	2707.61
RNA 03-1	E	canonical	pORF3	no	UL55	-	1871	2483	1	179	0.99417	coding	6	103	824	1951	6622.52	17715.9	17791.6	13828.6
RNA 03-2	E	variant (5' truncation)	N' terminal truncated pORF3	n.a.	n.a.	-	1871	2371	1	91	0.435209	non-coding	3	43	412	687	3311.26	7395.94	8895.8	4869.44
RNA 04-1	IE	canonical	pORF4	yes	UL54 (ICP27)	-	2577	4181	1	452	1	coding	260	297	1111	1652	286976	51083.6	23988.4	11709.3
RNA 05-1	LL	canonical	pORF5 [ gK ]	yes	UL53	-	2577	5688	1	340	1	coding	0	5	90	337	0	859.993	1943.26	2388.65
RNA 05-2	LL	canonical	pORF5 [ gK ]	yes		-	2577	5516	1	340	1	coding	0	5	92	319	0	859.993	1986.44	2261.06
RNA 06-1	E	canonical	pORF6	yes	UL52	-	2577	8642	1	1083	1	coding	0	2	30	41	0	343.997	647.752	290.607
RNA 07-1	LL	canonical	pORF7	tissue-specific	UL51	+	8453	9413	1	259	0.999983	coding	2	9	165	545	2207.51	1547.99	3562.64	3862.95
RNA 08-1	E	canonical	pORF8	no	UL50	-	9410	10746	1	396	1	coding	1	80	408	383	1103.75	13759.9	8809.43	2714.69
RNA 09-1	IE	canonical	pORF9	yes	UL49 (VP22)	+	10952	11982	1	302	0.999994	coding	24	696	6470	20148	26490.1	119711	139699	142809
RNA 09-2	TL	canonical (5' extended UTR)	pORF9	yes	UL49 (VP22)	+	9610	11982	2	302	0.999996	coding	0	0	3	9	0	0	64.7752	63.7918
RNA 09A-1	LL	canonical	pORF9A [ gN ]	yes	UL49.5	+	10452	11982	1	86	0.999996	coding	0	57	1731	4012	0	9803.92	37375.3	28437
RNA 09A-2	TL	canonical (5' extended UTR)	pORF9A [ gN ]	yes	UL49.5	+	9610	11982	2	86	0.999996	coding	0	0	12	15	0	0	259.101	106.32
RNA 10-1	LL	canonical	pORF10	tissue-specific	UL48 (VP16)	+	12094	13435	1	410	1	coding	2	15	522	1457	2207.51	2579.98	11270.9	10327.2
RNA 11-1	LL	canonical	pORF11	no	UL47 (VP13/14)	+	13448	16144	1	819	1	coding	0	11	186	1365	0	1891.98	4016.06	9675.09
RNA 12-1	LL	canonical	pORF12	no	UL46 (VP11/12)	+	16147	19404	1	661	1	coding	0	9	191	1195	0	1547.99	4124.02	8470.13
RNA 12-2	TL	variant (fusion of coding domains)	fusion of pORF12 & pORF13	n.a.	n.a.	+	16147	19404	2	330	0.999968	coding	0	0	6	91	0	0	129.55	645.006
RNA 12-3	LL	variant (fusion of coding domains)	fusion of pORF12 & pORF13	n.a.	n.a.	+	16147	19404	3	485	1	coding	0	2	75	225	0	343.997	1619.38	1594.79
RNA 13.5-1	TL	putative ncRNA	n.d.	n.a.	n.a.	+	20393	21108	1	87	0.0739077	non-coding	0	0	3	84	0	0	64.7752	595.39
RNA 13-1	E	canonical	pORF13	no	n.a.	+	18387	19404	1	301	0.999993	coding	5	36	442	1001	5518.76	6191.95	9543.55	7095.06
RNA 14-1	TL	canonical	pORF14 [ gC ]	tissue-specific	UL44	-	19372	21149	1	560	1	coding	0	0	9	48	0	0	194.326	340.223
RNA 14-2	TL	canonical (3' extended UTR)	pORF14 [ gC ]	tissue-specific	UL44	-	18550	21149	1	560	1	coding	0	0	3	29	0	0	64.7752	205.551
RNA 15-1	E	canonical	pORF15	no	UL43	-	21225	22545	1	406	1	coding	2	23	115	930	2207.51	3955.97	2483.05	6591.82
RNA 15-2	E	variant (3' truncation)	n.d.	n.a.	n.a.	-	21892	22545	1	194	0.225321	non-coding	3	7	109	504	3311.26	1203.99	2353.5	3572.34
RNA 15-3	E	variant (3' truncation)	n.d.	n.a.	n.a.	-	21789	22545	1	229	0.330132	non-coding	1	4	58	152	1103.75	687.994	1252.32	1077.37
RNA 16-1	E	canonical	pORF16	yes	UL42	-	21225	23862	1	408	1	coding	0	34	127	166	0	5847.95	2742.15	1176.6
RNA 16-2	E	canonical (3' extended UTR)	pORF16	yes	UL42	-	21892	23862	1	408	0.999999	coding	0	21	94	56	0	3611.97	2029.62	396.927
RNA 16-3	E	canonical (3' extended UTR)	pORF16	yes	UL42	-	21789	23862	1	408	0.999999	coding	0	10	41	25	0	1719.99	885.261	177.199
RNA 17-1	E	canonical	pORF17	yes	UL41 (vhs)	+	24036	25534	1	455	1	coding	0	79	243	371	0	13587.9	5246.79	2629.64
RNA 18-1	E	canonical	pORF18	growth defect	UL40	-	25534	26594	1	306	1	coding	0	148	523	1049	0	25455.8	11292.5	7435.29
RNA 19-1	LL	canonical	pORF19	growth defect	UL39	-	25534	28905	1	775	1	coding	1	5	109	244	1103.75	859.993	2353.5	1729.47
RNA 19-2	E	variant (3' truncation)	n.d.	n.a.	n.a.	-	27480	28905	1	no peptide	n.a.	non-coding	0	9	77	66	0	1547.99	1662.56	467.806
RNA 19-3	E	variant (3' truncation)	n.d.	n.a.	n.a.	-	28311	28905	1	no peptide	0.158203	non-coding	1	4	49	152	1103.75	687.994	1058	1077.37
RNA 20-1	E	canonical	pORF20	yes	UL38 (VP19C)	-	28995	30548	1	483	1	coding	2	268	1216	2789	2207.51	46095.6	26255.6	19768.4
RNA 20-2	E	variant (5' truncation)	N' terminal truncated pORF20	n.a.	n.a.	-	28995	29815	1	253	0.999741	coding	0	18	129	347	0	3095.98	2785.33	2459.53
RNA 20-3	E	variant (5' truncation + 3' extended UTR)	N' terminal truncated pORF20	n.a.	n.a.	-	28311	29815	1	253	0.999054	coding	0	4	23	85	0	687.994	496.61	602.478
RNA 21-1	E	canonical	pORF21	yes	UL37	+	30682	33926	1	1038	1	coding	1	24	215	471	1103.75	4127.97	4642.22	3338.44
RNA 22-1	E	canonical	pORF22	yes	UL36 (VP1/2)	+	33969	42401	1	2763	1	coding	0	5	48	155	0	859.993	1036.4	1098.64
RNA 23-1	LL	canonical	pORF23	growth defect	UL35 (VP26)	-	42409	43187	1	235	0.998225	coding	4	27	1353	6449	4415.01	4643.96	29213.6	45710.4
RNA 24-1	E	canonical	pORF24	yes	UL34	-	43123	44035	1	269	0.999936	coding	1	146	778	3321	1103.75	25111.8	16798.4	23539.2
RNA 24-2	E	variant (internally spliced)	partial fusion of pORF24 N terminal and novel peptide	n.a.	n.a.	-	43123	44035	2	137	0.391887	non-coding	2	4	41	414	2207.51	687.994	885.261	2934.42
RNA 25-1	LL	canonical	pORF25	yes	UL33	-	43123	44754	1	269	0.99997	coding	2	4	192	1239	2207.51	687.994	4145.61	8782
RNA 26-1	E	canonical	pORF26	yes	UL32	+	44174	47258	1	585	1	coding	0	6	39	168	0	1031.99	842.078	1190.78
RNA 26-2	E	variant (3' truncation)	n.d.	n.a.	n.a.	+	44174	45987	1	no peptide	n.a.	non-coding	0	6	25	11	0	1031.99	539.794	77.9677
RNA 27-1	E	canonical	pORF27	yes	UL31	+	46085	47258	1	333	0.999989	coding	0	43	366	696	0	7395.94	7902.58	4933.23
RNA 28-1	E	canonical	pORF28	yes	UL30	-	46943	50679	1	1194	1	coding	1	21	96	142	1103.75	3611.97	2072.81	1006.49
RNA 28-2	E	variant (3' truncation)	n.d.	n.a.	n.a.	-	47932	50679	1	no peptide	n.a.	non-coding	1	14	39	44	1103.75	2407.98	842.078	311.871
RNA 28-3	TL	variant (3' truncation)	n.d.	n.a.	n.a.	-	48195	50679	1	no peptide	n.a.	non-coding	0	0	3	4	0	0	64.7752	28.3519
RNA 29-1	E	canonical	pORF29	yes	UL29 (ICP8)	+	50790	54533	1	1204	1	coding	3	42	143	169	3311.26	7223.94	3087.62	1197.87
RNA 29-2	E	variant (5' truncation)	N' terminal truncated pORF29	n.a.	n.a.	+	52109	54533	1	685	1	coding	0	9	74	313	0	1547.99	1597.79	2218.54
RNA 30-1	E	canonical	pORF30	yes	UL28	+	54613	59665	1	770	1	coding	0	2	14	35	0	343.997	302.284	248.079
RNA 30-2	TL	canonical (3' extended UTR)	pORF30	yes	UL28	+	54613	60222	1	770	1	coding	0	0	8	34	0	0	172.734	240.991
RNA 31-1	E	canonical	pORF31 [ gB ]	yes	UL27	+	56670	59665	1	931	1	coding	0	26	244	406	0	4471.96	5268.39	2877.72
RNA 31-2	LL	canonical (3' extended UTR)	pORF31 [ gB ]	yes	UL27	+	56670	60222	1	931	1	coding	0	8	185	952	0	1375.99	3994.47	6747.75
RNA 31-3	TL	variant (fusion - alternative 5' UTR)	pORF32	growth defect	n.a.	+	56670	60222	2	143	0.97467	coding	0	0	15	59	0	0	323.876	418.191
RNA 32-1	E	canonical	pORF32	growth defect	n.a.	+	59729	60222	1	143	0.973772	coding	1	41	388	2063	1103.75	7051.94	8377.6	14622.5
RNA 33-1	LL	canonical	pORF33	yes	UL26	-	60301	62189	1	605	1	coding	1	10	447	2051	1103.75	1719.99	9651.51	14537.4
RNA 33-2	E	canonical	pORF33.5	yes	UL26.5	-	60301	61328	1	302	0.999998	coding	2	72	1033	4228	2207.51	12383.9	22304.3	29968
RNA 33-3	LL	canonical (3' extended UTR)	pORF33	yes	UL26	-	60301	62279	1	605	1	coding	0	2	46	236	0	343.997	993.22	1672.76
RNA 34-1	LL	canonical	pORF34	yes	UL25	-	60301	63935	1	579	1	coding	0	1	84	612	0	171.999	1813.71	4337.84
RNA 34-2	TL	variant (3' truncation)	n.d.	n.a.	n.a.	-	63061	63935	1	no peptide	n.a.	non-coding	0	0	30	32	0	0	647.752	226.815
RNA 35-1	TL	canonical	pORF35	growth defect	UL24	-	60301	64802	1	605	1	coding	0	0	2	0	0	0	43.1835	0
RNA 36-1	E	canonical	pORF36	no	UL23 (tk)	+	64395	65884	1	341	1	coding	9	156	707	1248	9933.77	26831.8	15265.4	8845.79
RNA 37-1	E	canonical	pORF37 [ gH ]	yes	UL22	+	65987	68578	1	834	0.999948	coding	1	39	401	1208	1103.75	6707.95	8658.29	8562.27
RNA 38-1	LL	canonical	pORF38	yes	UL21	-	68631	70350	1	541	1	coding	0	17	313	1400	0	2923.98	6758.22	9923.17
RNA 39-1	E	canonical	pORF39	yes	UL20	+	70584	71394	1	240	0.999872	coding	0	16	82	260	0	2751.98	1770.52	1842.87
RNA 39-2	TL	canonical (3' extended UTR)	pORF39	yes	UL20	+	70584	76834	1	240	1	coding	0	0	16	33	0	0	345.468	233.903
RNA 40-1	LL	canonical	pORF40	yes	UL19 (ICP5)	+	71477	76834	1	1396	1	coding	1	3	219	513	1103.75	515.996	4728.59	3636.13
RNA 40-2	LL	variant (3' truncation)	N' terminal truncated pORF40	n.a.	n.a.	+	73747	76834	1	608	1	coding	0	1	65	239	0	171.999	1403.46	1694.03
RNA 41-1	E	canonical	pORF41	yes	UL18 (VP23)	+	75791	76834	1	316	1	coding	9	352	1380	3087	9933.77	60543.5	29796.6	21880.6
RNA 42-1	E	canonical	pORF42	yes	UL15	-	76828	82598	2	747	1	coding	0	4	60	544	0	687.994	1295.5	3855.86
RNA 42-2	TL	variant (alternative splicing)	C' terminal truncated pORF42	n.a.	n.a.	-	76828	82598	3	360	1	coding	0	0	36	465	0	0	777.303	3295.91
RNA 43-1	E	canonical	pORF43	yes	UL17	+	77736	80209	2	676	1	coding	0	6	50	110	0	1031.99	1079.59	779.677
RNA 43-2	IE	putative ncRNA	n.d.	n.a.	n.a.	+	77736	78577	2	135	0.128881	non-coding	22	20	371	719	24282.6	3439.97	8010.54	5096.25
RNA 44-1	E	canonical	pORF44	yes	UL16	+	80318	81530	1	363	1	coding	2	167	835	1466	2207.51	28723.8	18029.1	10391
RNA 46-1	E	canonical	pORF46	yes	UL14	+	82706	86513	1	199	1	coding	0	27	375	1820	0	4643.96	8096.9	12900.1
RNA 47-1	LL	canonical	pORF47	tissue-specific	UL13	+	82928	86513	1	510	1	coding	0	5	181	484	0	859.993	3908.11	3430.58
RNA 48-1	LL	canonical	pORF48	yes	UL12	+	84525	86513	1	551	1	coding	1	12	192	710	1103.75	2063.98	4145.61	5032.46
RNA 48-2	E	canonical (5' extended UTR)	pORF48	yes	UL12	+	84595	86513	1	551	1	coding	1	28	223	718	1103.75	4815.96	4814.96	5089.17
RNA 48-3	E	variant (internally spliced)	partial fusion of pORF48 N terminal and novel peptide	n.a.	n.a.	+	84595	86513	2	300	0.999917	coding	0	2	15	86	0	343.997	323.876	609.566
RNA 49-1	E	canonical	pORF49	growth defect	UL11	+	85852	86513	1	81	0.26484	non-coding	11	66	622	2489	12141.3	11351.9	13430.1	17642
RNA 50-1	TL	canonical	pORF50 [ gM ]	yes	UL10	-	86523	88348	1	435	1	coding	0	3	544	1639	0	515.996	11745.9	11617.2
RNA 50-2	TL	variant (internally spliced)	novel?	n.a.	n.a.	-	86523	88348	2	148	0.971032	coding	0	0	2	12	0	0	43.1835	85.0557
RNA 50-3	TL	variant (internally spliced)	n.d.	n.a.	n.a.	-	86523	88348	2	109	0.166623	non-coding	0	0	26	125	0	0	561.385	885.997
RNA 50-4	TL	variant (internally spliced)	novel?	n.a.	n.a.	-	86523	88348	2	173	0.962574	coding	0	0	0	12	0	0	0	85.0557
RNA 50-5	TL	variant (internally spliced)	n.d.	n.a.	n.a.	-	86523	88348	2	115	0.379561	non-coding	0	0	13	25	0	0	280.693	177.199
RNA 50-6	LL	variant (5' truncation)	novel?	n.a.	n.a.	-	86523	87186	1	197	0.9983	coding	0	8	182	692	0	1375.99	3929.7	4904.88
RNA 50-7	E	variant (5' truncation)	novel?	n.a.	n.a.	-	86523	87923	1	435	1	coding	4	74	708	1861	4415.01	12727.9	15287	13190.7
RNA 51-1	E	canonical	pORF51	yes	UL9	+	87702	92852	1	835	1	coding	0	3	15	13	0	515.996	323.876	92.1437
RNA 52-1	E	canonical	pORF52	yes	UL8	+	90477	92852	1	771	1	coding	0	9	31	31	0	1547.99	669.344	219.727
RNA 53-1	E	canonical	pORF53	yes	UL7	-	92839	93901	1	331	0.999999	coding	4	44	246	918	4415.01	7567.94	5311.57	6506.76
RNA 54-1	E	canonical	pORF54	yes	UL6	-	92839	96224	1	769	1	coding	1	2	27	158	1103.75	343.997	582.977	1119.9
RNA 54-2	LL	variant (5' truncation)	N' terminal truncated pORF54	n.a.	n.a.	-	92839	94949	1	406	1	coding	1	3	59	376	1103.75	515.996	1273.91	2665.08
RNA 55-1	E	canonical	pORF55	yes	UL5	+	95885	98656	1	881	1	coding	0	26	62	105	0	4471.96	1338.69	744.237
RNA 55-2	E	variant (3' truncation)	n.d.	n.a.	n.a.	+	95885	97681	1	no peptide	n.a.	non-coding	0	12	44	33	0	2063.98	950.037	233.903
RNA 56-1	E	canonical	pORF56	yes	UL4	+	98680	99375	1	196	0.998596	coding	0	2	19	76	0	343.997	410.243	538.686
RNA 57-1	E	canonical	pORF57	no	n.a.	-	99377	99835	1	71	0.0788685	non-coding	5	59	739	3667	5518.76	10147.9	15956.3	25991.6
RNA 58-1	LL	canonical	pORF58	no	UL3	-	99377	100277	1	221	0.966144	coding	3	14	283	889	3311.26	2407.98	6110.46	6301.21
RNA 58-2	E	variant (3' truncation)	n.d.	n.a.	n.a.	-	99862	100277	1	no peptide	0.115177	non-coding	0	2	13	41	0	343.997	280.693	290.607
RNA 59-1	E	canonical	pORF59	no	UL2	-	99377	101281	1	305	0.999886	coding	3	62	622	1658	3311.26	10663.9	13430.1	11751.9
RNA 59-2	E	canonical (3' UTR truncated)	pORF59	no	UL2	-	99862	101281	1	305	0.999982	coding	0	46	222	156	0	7911.94	4793.37	1105.72
RNA 60-1	LL	canonical	pORF60 [ gL ]	yes	UL1	-	99377	101710	1	159	0.985	coding	0	22	406	1122	0	3783.97	8766.25	7952.71
RNA 60-2	LL	canonical (5' UTR extended)	pORF60 [ gL ]	yes	UL1	-	99377	101842	1	159	0.985	coding	0	1	34	152	0	171.999	734.119	1077.37
RNA 60-3	E	canonical (3' UTR truncated)	pORF60 [ gL ]	yes	UL1	-	99862	101710	1	159	0.985	coding	0	23	111	113	0	3955.97	2396.68	800.941
RNA 60-4	E	canonical (5' UTR extended, 3' UTR truncated)	pORF60 [ gL ]	yes	UL1	-	99862	101842	1	159	0.985	coding	0	5	10	12	0	859.993	215.917	85.0557
RNA 61-1	IE	canonical	pORF61	yes	RL2 (ICP0)	-	102983	104550	1	467	1	coding	250	429	1535	3564	275938	73787.4	33143.3	25261.5
RNA 61-2	IE	variant (5' truncation)	N' terminal truncated pORF61	n.a.	n.a.	-	102983	104332	1	238	0.999038	coding	40	100	514	671	44150.1	17199.9	11098.2	4756.03
RNA 62a-1	LL	canonical	pORF62	yes	RS1 (ICP4)	-	105118	109204	1	1310	1	coding	3	6	257	597	3311.26	1031.99	5549.08	4231.52
RNA 62a-2	TL	variant (5' truncation)	N' terminal truncated pORF62	n.a.	n.a.	-	105118	107073	1	1166	1	coding	2	0	135	292	2207.51	0	2914.89	2069.69
RNA 62a-3	TL	variant (3' truncation)	multiple shorter peptides	n.a.	n.a.	-	105633	109204	1	multiple shorter peptides	0.99997	coding	0	1	261	435	0	171.999	5635.45	3083.27
RNA 62b-1	LL	canonical	pORF62	yes	RS1 (ICP4)	+	120693	124779	1	1310	1	coding	3	6	257	597	3311.26	1031.99	5549.08	4231.52
RNA 62b-2	TL	variant (5' truncation)	N' terminal truncated pORF62	n.a.	n.a.	+	122824	124779	1	1166	1	coding	2	0	135	292	2207.51	0	2914.89	2069.69
RNA 62b-3	TL	variant (3' truncation)	multiple shorter peptides	n.a.	n.a.	+	120693	124264	1	multiple shorter peptides	0.99997	coding	0	1	261	435	0	171.999	5635.45	3083.27
RNA 63a-1	IE	canonical	pORF63	yes	US1 (ICP22)	+	110495	111451	1	278	0.999995	coding	44	178	1145	1834	48565.1	30615.8	24722.5	12999.3
RNA 63a-2	TL	canonical (alternative 5' UTR)	pORF63		US1 (ICP22)	+	110495	111451	1	278	0.999997	coding	0	0	8	39	0	0	172.734	276.431
RNA 63a-3	TL	canonical (alternative 5' UTR)	pORF63		US1 (ICP22)	+	108839	111451	2	278	0.999991	coding	0	0	10	50	0	0	215.917	354.399
RNA 63b-1	IE	canonical	pORF63		US1 (ICP22)	-	117749	118447	1	278	0.999995	coding	50	170	1064	1841	55187.6	29239.8	22973.6	13049
RNA 63b-2	TL	canonical (alternative 5' UTR)	pORF63		US1 (ICP22)	-	118446	121058	2	278	0.999992	coding	0	0	51	110	0	0	1101.18	779.677
RNA 64a-1	E	canonical	pORF64	no	US10	+	111450	112148	1	180	0.955047	coding	14	131	1604	5882	15452.5	22531.8	34633.2	41691.5
RNA 64b-1	E	canonical	pORF64	no	US10	-	118446	121058	1	180	0.955047	coding	9	132	1641	5895	9933.77	22703.8	35432.1	41783.6
RNA 65-1	E	canonical	pORF65	no	US9	-	112161	112679	1	102	0.603003	coding	0	9	109	398	0	1547.99	2353.5	2821.01
RNA 65-2	E	canonical (5' extended UTR)	pORF65	no	US9	-	112161	112793	1	102	0.577582	coding	0	6	38	223	0	1031.99	820.486	1580.62
RNA 66-1	E	canonical	pORF66	yes	US3	+	112970	114238	1	393	1	coding	0	38	373	536	0	6535.95	8053.72	3799.16
RNA 67-1	E	canonical	pORF67 [ gI ]	growth defect	US7	+	114407	115605	1	354	1	coding	8	162	1345	6170	8830.02	27863.8	29040.9	43732.8
RNA 68-1	E	canonical	pORF68 [ gE ]	yes	US8	+	115738	117732	1	623	1	coding	3	230	2124	8759	3311.26	39559.7	45860.9	62083.6
RNA VLT	TL	canonical	pVLT	n.a.	LAT	+	102392	104835	5	136	0.789356	coding	0	0	3	216	0	0	64.7752	1531
RNA VLTlat63-1	TL	variant (fusion of coding domains)	pVLT-ORF63	n.a.	n.a.	+	102392	111451	5	421	1	coding	0	0	35	125	0	0	755.711	885.997
RNA VLTlat63-2	TL	variant (fusion - N' terminal extended coding domain)	pORF63-N+	n.a.	n.a.	+	102392	111451	6	278	0.999987	coding	0	0	16	60	0	0	345.468	425.279
RNA VLT-ly	TL	canonical	pVLT	n.a.	n.a.	+	101413	104835	6	175	0.687133	coding	0	0	2	182	0	0	43.1835	1290.01
RNA VLTlyt63-1	E	canonical (alternative 5' UTR)	pORF63	yes	US1 (ICP22)	+	104687	111451	2	278	0.999995	coding	7	63	131	104	7726.27	10835.9	2828.52	737.149
RNA VLTlyt63-2	TL	variant (fusion - N' terminal extended coding domain)	pORF63-N+	n.a.	n.a.	+	101413	111451	7	278	0.999987	coding	0	0	29	172	0	0	626.161	1219.13
RNA VLTlyt63-3	TL	variant (fusion of coding domains)	pVLT-ORF63	n.a.	n.a.	+	101413	111451	6	421	1	coding	0	0	30	161	0	0	647.752	1141.16
