## Supplementary material for "Decoding the architecture of the varicella-zoster virus transcriptome": Table S4

### Sheet: Supplementary Table 4
	ENA run ID	VZV strain	cell type	Infection protocol	Treatment	Infection period	Sequencing protocol	Total Reads
Nanopore dRNA-Seq	x	EMC-1	ARPE-19	cell free VZV	Cyclohexamide	12 hr	SQK-RNA002 with poly(A) selection step	1263983
	x	EMC-1	ARPE-19	cell free VZV	no treatment	24 hr		720596
	x	EMC-1	ARPE-19	cell free VZV	Phosphonoacetic acid	24 hr		853230
	x	EMC-1	ARPE-19	cell associated VZV	no treatment	96 hr		1289789
	ERX3969529	pOka	ARPE-19	cell associated VZV	no treatment [ replicate 1 ]	96 hr	SQK-RNA001 with poly(A) selection step	1035940
	ERX3969530	pOka	ARPE-19	cell associated VZV	no treatment [ replicate 2 ]	96 hr		1006716
	ERX3969531	pOka	Neurons	cell associated VZV	no treatment	96 hr		989787
Illumina RNA-Seq	x	EMC-1	ARPE-19	cell free VZV	Cyclohexamide	12 hr	NEB Ultra II stranded + poly(A) selection	27082661
	x	EMC-1	ARPE-19	cell free VZV	no treatment	24 hr		23179582
	x	EMC-1	ARPE-19	cell free VZV	Phosphonoacetic acid	24 hr		22909160
	x	EMC-1	ARPE-19	cell free VZV	Actinomycin D	24 hr		42859495
CAGE-Seq	x	pOka	ARPE-19	cell associated VZV	no treatment [ replicate 1 ]	96 hr	CAGE	24241706
	x	pOka	ARPE-19	cell associated VZV	no treatment [ replicate 2 ]	96 hr	CAGE	26348821
