## Supplementary material for "Decoding the architecture of the varicella-zoster virus transcriptome": Table S5

### Sheet: Sheet1
Name	Target	annealing temperature	Sequence (5'-> 3')
ORF9var_Fw	ORF9/9A variant	59,3 °C	CGG-ATA-GCA-TAA-GGA-AAT-GCA
ORF9var_Rv	ORF9/9A variant	59,3 °C	TTA-TAC-ATA-ATA-CCG-GGT-AAA-CCG-T
ORF9var1_spliceRv	ORF9/9A exon-junction 1	59,3 °C	ATC-TGT-AAC-ACT-GGG-ACT-TAC-AAC
ORF9var2_spliceRv	ORF9/9A exon-junction 2	59,3 °C	CCC-ACT-GCT-GTC-GAT-TAT-AAG-A
ORF12-13_Fw	ORF12-13	51,5 °C	CAC-CCG-TGA-GGA-TCG-ACC-TTT-ACA
ORF12-13_Rv	ORF12-13	51,5 °C	ATA-TCA-TTT-TAT-TAC-ATT-CGC-AAC-ACA-TC
ORF13-5_Fw	ORF13.5	TD 70 -> 58°C	CAG-TTG-ACG-GTG-CGG-ATC-TAT-AAG-G
ORF13-5_Rv	ORF13.5	TD 70 -> 58°C	TTA-GAG-ATC-CTC-TTC-TGA-GAT-GAG-TTT-TTG-TTC-ACC-CAC-ACC-CGT-AAG-TAT
ORF31-32_Fw	ORF31-32	50°C (Rv_1) / 59,3°C (Rv_2)	TTT-CCA-TTG-TGG-GGA-GGT-G
ORF31-32_Rv_#1	ORF31-32	50 °C	GTT-AAA-CAA-ACA-GAA-GGC-GTT-TTT-ATG
ORF31-32_Rv_#2	ORF31-32	59,3 °C	CAC-ATG-CTC-GAC-AGG-TTA-GC
VZV_ORF43A_Fw	ORF43.5	51,5 °C	CGA-ACA-AGC-TGT-GAC-ATC-GC
ORF43.5_Rv	ORF43.5	51,5 °C	GTT-TGG-GAT-TAG-TTC-TGC-ATA-CAT-AAT
ORF48_Fw	ORF48	51,5 °C	AAG-CTT-TTC-GAA-GGC-ATA-CG
ORF48_Rv	ORF48	51,5°C	ATC-AGG-GTT-TAA-CAT-TTT-GCG
ORF48_spliceRv	ORF48 exon-junction	51,5 °C	CGC-ACA-CGT-CAA-GAA-CGT-C
NheI_ORF43-5	ORF43.5	56°C	AAT-TGC-TAG-CCG-AAC-AAG-CTG-TGA-CAT-CGC
XhoI_ORF43-5	ORF43.5	56°C	AAT-TCT-CGA-GGT-TTG-GGA-TTA-GTT-CTG-CAT-ACA-TAA-T
