## Supplementary material for "Decoding the architecture of the varicella-zoster virus transcriptome": Table S6

### Sheet: Sheet1
Target	Name	Sequence (5’ → 3’)	Melting Temperature
beta-actin	beta-actinF961	GCA CCC AGC ACA ATG AAG A	78.87
	beta-actinR1024	CGA TCC ACA CGG AGT ACT TG
ORF61	ORF61F150	CAG CGT CCA GTG TCC TCT CT	79.63
	ORF61R210	ACT TAC GAT CTT ATG CAG GAT GG
ORF62	ORF62F2016	TCC ACC GGA TGA TCG TTT AC	82.67
	ORF62R2083	GGA GGC TTC TGC TCT CGA C
ORF63	ORF63F556	TCG GAC GGG GAA GAC TTT AT	77.39
	ORF63R622	CGT CTG GTT CAC AAG AAT CG
VLT	VLTexon2F102837	CGA GAC CGG ATT GCG GGC AT	83.21
	VLTexon3R103847	ATT GAA TCT GCA CAG CAA CCC
