## Supplementary material for "Decoding the architecture of the varicella-zoster virus transcriptome": Table S7

### Sheet: Sheet1
Name	Primer sequence
VZV_ORF62_Probe	6-FAM - BHQ1; TGC-AAC-CCG-GGC-GTC-CG
VZV_ORF62_Fw	CCT-TGG-AAA-CCA-CAT-GAT-CGT
VZV_ORF62_Rv	AGC-AGA-AGC-CTC-CTC-GAC-AA
VZV_ORF63_Probe	6-FAM - BHQ1; TGT-CCC-ATC-GAC-CCC-CTC-GG
VZV_ORF63_Fw	GCT-TAC-GCG-CTA-CTT-TAA-TGG-AA
VZV_ORF63_Rv	GCC-TCA-ATG-AAC-CCG-TCT-TC
ORF61_probe	6-FAM - BHQ1; GGA-GTC-CAT-CCA-ACA-GCC-AAC-AT
ORF61_Fw	AGA-TCT-TCT-GCC-ACC-AAG-CC
ORF61_Rv	TGG-TGA-TTG-AAT-GGG-CTC-CC
VLT3-4_Probe	6-FAM - BHQ1; GAT-CGA-ACA-GCA-GAT-GGA-TTG-CAC
VLT3-4_Fw	AAT-CGA-GCC-ATA-CAC-CAC-CG
VLT3-4_Rv	TGT-ATT-CGG-GCA-TGG-ACC-TC
GAPDH_probe	6-FAM - ACC-ACA-GTC-CAT-GCC-ATC-ACT-GCC-A - BHQ1
GAPDH_Fw	CAA-GGT-CAT-CCA-TGA-CAA-CTT-TG
GAPDH_Rv	GGC-CAT-CCA-CAG-TCT-TCT-GG
ORF43-5_probe	6-FAM - CCG-ACG-ATC-CAC-TAC-AAC-CAT-ATC -BHQ1
ORF43_probe	6-FAM - GTT-TTA-TAA-CAG-CTC-CTT-GAT-G - BHQ1
ORF43-5_taqman_Rv	CAT-GTT-TGG-TTT-CAT-TTG-CCA-AA
ORF43_taqman_Fw	ACA-CCA-GAC-CTG-ATT-CAG-AC
ORF43_taqman_Rv	GTG-AAG-GTA-GGG-TAT-ATA-CCC-CC
